# Structure and function of the bacterial protein toxin phenomycin

**DOI:** 10.1101/847772

**Authors:** Bente K. Hansen, Camilla K. Larsen, Jacob T. Nielsen, Esben B. Svenningsen, Lan B. Van, Kristian M. Jacobsen, Morten Bjerring, Rasmus K. Flygaard, Lasse B. Jenner, Lene N. Nejsum, Ditlev E. Brodersen, Frans A. A. Mulder, Thomas Tørring, Thomas B. Poulsen

**Affiliations:** Department of Chemistry, Aarhus University, Langelandsgade 140, DK-8000, Aarhus C, Denmark; Department of Engineering, Aarhus University, Gustav Wieds Vej 10, DK-8000, Aarhus C, Denmark; Interdisciplinary nanoscience center (iNANO), Aarhus University, Gustav Wieds Vej 14, DK-8000, Aarhus C, Denmark; Department of Molecular Biology and Genetics, Aarhus University, Gustav Wieds Vej 10, DK-8000, Aarhus C, Denmark; Department of Integrated Structural Biology, Institute of Genetics and Molecular and Cellular Biology, CNRS UMR710, INSERM U964, University of Strasbourg, Strasbourg, 67000, France; Department of Clinical Medicine, Aarhus University, Palle Juul-Jensens Boulevard 82, DK-8200, Aarhus N, Denmark

**Keywords:** Ribosome, protein synthesis inhibitor, natural product, mini-protein, cell-penetrating peptide, protein toxin, NMR structure

## Abstract

Phenomycin is a bacterial mini-protein of 89 amino acids discovered more than 50 years ago with toxicity in the nanomolar regime towards mammalian cells. The protein inhibits the function of the eukaryotic ribosome in cell free systems and appears to target translation initiation. Several fundamental questions concerning the cellular activity of phenomycin have however remained unanswered. In this paper, we have used morphological profiling to show that direct inhibition of translation underlies the toxicity of phenomycin in cells. We have performed studies of the cellular uptake mechanism of phenomycin, showing that endosomal escape is the toxicity-limiting step, and we have solved a solution phase high-resolution structure of the protein using NMR spectroscopy. Through bioinformatic as well as functional comparisons between phenomycin and two homologs, we have identified a peptide segment, which constitutes one of two loops in the structure, that is critical for the toxicity of phenomycin.
