## Supplementary material for "Structure and function of the bacterial protein toxin phenomycin": Table S4

### Sheet: Ark1
Table S4.
Carotomycin	ATGAAACATCACCATCACCATCACCCCATGAGCGATTACGACATCCCCACTACTGAGAATCTTTATTTTCAGGGCGCCATGGCTATTAGCGATAATGACTACAACCGTGCCCGCGCTATCCTTATTGCTGCGGGTTCTAACTCTGCTCGTGCCTCCCATGAAAAACATACACAAGGGACGGGGAGCCCGGATGGTCACGGTCAGTCCTTATTACGTGGCAGTCGCGATGAGTTTCGCACGGCGGACCGTGGAAAGCCGAATTTACAGAGCGAGATGACGCAGGTACACTACAATGCAATCCATGCGGCTGCCCAGCAAATGGGAATTCCTAACTGGTAG
M3C carotomycin	ATGAAACATCACCATCACCATCACCCCATGAGCGATTACGACATCCCCACTACTGAGAATCTTTATTTTCAGGGCGCCTGTGCTATTAGCGATAATGACTACAACCGTGCCCGCGCTATCCTTATTGCTGCGGGTTCTAACTCTGCTCGTGCCTCCCATGAAAAACATACACAAGGGACGGGGAGCCCGGATGGTCACGGTCAGTCCTTATTACGTGGCAGTCGCGATGAGTTTCGCACGGCGGACCGTGGAAAGCCGAATTTACAGAGCGAGATGACGCAGGTACACTACAATGCAATCCATGCGGCTGCCCAGCAAATGGGAATTCCTAACTGGTAG
Carotomycin Loop1	ATGAAACATCACCATCACCATCACCCCATGAGCGATTACGACATCCCCACTACTGAGAATCTTTATTTTCAGGGCGCCATGGCTATTAGCGATAATGACTACAACCGTGCCCGCGCTATCCTTATTGCTGCGGGTTCACGCACTGCTGCGAAGAGTCATCCAATCCACGGAAAAACGGACGTTCCGGTGAGTTATGGGACGAGCTTACTGGCTGGCAGTCGCGATGAGTTTCGCACGGCGGACCGTGGAAAGCCGAATTTACAGAGCGAGATGACGCAGGTACACTACAATGCAATCCATGCGGCTGCCCAGCAAATGGGAATTCCTAACTGGTAG
Carotomycin Loop2	ATGAAACATCACCATCACCATCACCCCATGAGCGATTACGACATCCCCACTACTGAGAATCTTTATTTTCAGGGCGCCATGGCTATTAGCGATAATGACTACAACCGTGCCCGCGCTATCCTTATTGCTGCGGGTTCTAACTCTGCTCGTGCCTCCCATGAAAAACATACACAAGGGACGGGGAGCCCGGATGGTCACGGTCAGTCCTTATTACGTGGCAGTCGCGATGAGTTTCGCACGGCGGATAAGAAATTGCCTGCAAAGGATAAAAAGAGTGATATGAGCATCGTACACTACAATGCAATCCATGCGGCTGCCCAGCAAATGGGAATTCCTAACTGGTAG
Carotomycin Loop1+Loop2	ATGAAACATCACCATCACCATCACCCCATGAGCGATTACGACATCCCCACTACTGAGAATCTTTATTTTCAGGGCGCCATGGCTATTAGCGATAATGACTACAACCGTGCCCGCGCTATCCTTATTGCTGCGGGTTCACGCACTGCTGCGAAGAGTCATCCAATCCACGGAAAAACGGACGTTCCGGTGAGTTATGGGACGAGCTTACTGGCTGGCAGTCGCGATGAGTTTCGCACGGCGGATAAGAAATTGCCTGCAAAGGATAAAAAGAGTGATATGAGCATCGTACACTACAATGCAATCCATGCGGCTGCCCAGCAAATGGGAATTCCTAACTGGTAG
Aquimarinamycin	ATGAAACATCACCATCACCATCACCCCATGAGCGATTACGACATCCCCACTACTGAGAATCTTTATTTTCAGGGCGCCATGGGACCCATTAAGGATCGTGACTATAATAAGGCAAAAGCCTTACTGGAAGCGGCGGGAAGCAAAAGCGCAGAGAAAAGTCATCCCAAGCACACTGGGAGCAAGGGTAGCCCCGACAGTCACGGCCGTTCTCTGTATAACGAGGCCCAGCAAGATTTTGGGGGGCAGCCAACGGCAGCACAGTTAGAAGCACTTCGTAAGGCGAGTCGCTTCTTAGGTGTTTAG
M3C aquimarinamycin	ATGAAACATCACCATCACCATCACCCCATGAGCGATTACGACATCCCCACTACTGAGAATCTTTATTTTCAGGGCGCCTGTGGACCCATTAAGGATCGTGACTATAATAAGGCAAAAGCCTTACTGGAAGCGGCGGGAAGCAAAAGCGCAGAGAAAAGTCATCCCAAGCACACTGGGAGCAAGGGTAGCCCCGACAGTCACGGCCGTTCTCTGTATAACGAGGCCCAGCAAGATTTTGGGGGGCAGCCAACGGCAGCACAGTTAGAAGCACTTCGTAAGGCGAGTCGCTTCTTAGGTGTTTAG
Phenomycin	ATGAAACATCACCATCACCATCACCCCATGAGCGATTACGACATCCCCACTACTGAGAATCTTTATTTTCAGGGCGCCATGGCGAATCCAAAGACCATCAAAGCGGCGGCGTACAACCAGGCCCGCAGTACGCTGGCCGATGCTGGTTCACGCACTGCTGCGAAGAGTCATCCAATCCACGGAAAAACGGACGTTCCGGTGAGTTATGGGACGAGCTTACTGGCTGCCGCCCGTGACGAATTTCGCCAAGCTGATAAGAAATTGCCTGCAAAGGATAAAAAGAGTGATATGAGCATCGCGCATTACAATGCCGTGCATTCAGCTGCCAAAACGATGGGGATCGATACCTGGTAA
M3C phenomycin	ATGAAACATCACCATCACCATCACCCCATGAGCGATTACGACATCCCCACTACTGAGAATCTTTATTTTCAGGGCGCCTGTGCGAATCCAAAGACCATCAAAGCGGCGGCGTACAACCAGGCCCGCAGTACGCTGGCCGATGCTGGTTCACGCACTGCTGCGAAGAGTCATCCAATCCACGGAAAAACGGACGTTCCGGTGAGTTATGGGACGAGCTTACTGGCTGCCGCCCGTGACGAATTTCGCCAAGCTGATAAGAAATTGCCTGCAAAGGATAAAAAGAGTGATATGAGCATCGCGCATTACAATGCCGTGCATTCAGCTGCCAAAACGATGGGGATCGATACCTGGTAA
K69A	ATGAAACATCACCATCACCATCACCCCATGAGCGATTACGACATCCCCACTACTGAGAATCTTTATTTTCAGGGCGCCATGGCGAATCCAAAGACCATCAAAGCGGCGGCGTACAACCAGGCCCGCAGTACGCTGGCCGATGCTGGTTCACGCACTGCTGCGAAGAGTCATCCAATCCACGGAAAAACGGACGTTCCGGTGAGTTATGGGACGAGCTTACTGGCTGCCGCCCGTGACGAATTTCGCCAAGCTGATAAGAAATTGCCTGCAAAGGATGCGAAGAGTGATATGAGCATCGCGCATTACAATGCCGTGCATTCAGCTGCCAAAACGATGGGGATCGATACCTGGTAA
Phenomycin Loop1	ATGAAACATCACCATCACCATCACCCCATGAGCGATTACGACATCCCCACTACTGAGAATCTTTATTTTCAGGGCGCCATGGCGAATCCAAAGACCATCAAAGCGGCGGCGTACAACCAGGCCCGCAGTACGCTGGCCGATGCTGGTTCTAACTCTGCTCGTGCCTCCCATGAAAAACATACACAAGGGACGGGGAGCCCGGATGGTCACGGTCAGTCCTTATTACGTGCCGCCCGTGACGAATTTCGCCAAGCTGATAAGAAATTGCCTGCAAAGGATAAAAAGAGTGATATGAGCATCGCGCATTACAATGCCGTGCATTCAGCTGCCAAAACGATGGGGATCGATACCTGGTAA
Phenomycin Loop2	ATGAAACATCACCATCACCATCACCCCATGAGCGATTACGACATCCCCACTACTGAGAATCTTTATTTTCAGGGCGCCATGGCGAATCCAAAGACCATCAAAGCGGCGGCGTACAACCAGGCCCGCAGTACGCTGGCCGATGCTGGTTCACGCACTGCTGCGAAGAGTCATCCAATCCACGGAAAAACGGACGTTCCGGTGAGTTATGGGACGAGCTTACTGGCTGCCGCCCGTGACGAATTTCGCCAAGCTGACCGTGGAAAGCCGAATTTACAGAGCGAGATGACGCAGGCGCATTACAATGCCGTGCATTCAGCTGCCAAAACGATGGGGATCGATACCTGGTAA
Phenomycin Loop1+Loop2	ATGAAACATCACCATCACCATCACCCCATGAGCGATTACGACATCCCCACTACTGAGAATCTTTATTTTCAGGGCGCCATGGCGAATCCAAAGACCATCAAAGCGGCGGCGTACAACCAGGCCCGCAGTACGCTGGCCGATGCTGGTTCTAACTCTGCTCGTGCCTCCCATGAAAAACATACACAAGGGACGGGGAGCCCGGATGGTCACGGTCAGTCCTTATTACGTGCCGCCCGTGACGAATTTCGCCAAGCTGACCGTGGAAAGCCGAATTTACAGAGCGAGATGACGCAGGCGCATTACAATGCCGTGCATTCAGCTGCCAAAACGATGGGGATCGATACCTGGTAA
KSH-AAA	ATGAAACATCACCATCACCATCACCCCATGAGCGATTACGACATCCCCACTACTGAGAATCTTTATTTTCAGGGCGCCATGGCGAATCCAAAGACCATCAAAGCGGCGGCGTACAACCAGGCCCGCAGTACGCTGGCCGATGCTGGTTCACGCACTGCTGCGGCGGCTGCGCCAATCCACGGAAAAACGGACGTTCCGGTGAGTTATGGGACGAGCTTACTGGCTGCCGCCCGTGACGAATTTCGCCAAGCTGATAAGAAATTGCCTGCAAAGGATAAAAAGAGTGATATGAGCATCGCGCATTACAATGCCGTGCATTCAGCTGCCAAAACGATGGGGATCGATACCTGGTAA
PIH-AAA	ATGAAACATCACCATCACCATCACCCCATGAGCGATTACGACATCCCCACTACTGAGAATCTTTATTTTCAGGGCGCCATGGCGAATCCAAAGACCATCAAAGCGGCGGCGTACAACCAGGCCCGCAGTACGCTGGCCGATGCTGGTTCACGCACTGCTGCGAAGAGTCATGCGGCTGCGGGAAAAACGGACGTTCCGGTGAGTTATGGGACGAGCTTACTGGCTGCCGCCCGTGACGAATTTCGCCAAGCTGATAAGAAATTGCCTGCAAAGGATAAAAAGAGTGATATGAGCATCGCGCATTACAATGCCGTGCATTCAGCTGCCAAAACGATGGGGATCGATACCTGGTAA
GKT-AAA	ATGAAACATCACCATCACCATCACCCCATGAGCGATTACGACATCCCCACTACTGAGAATCTTTATTTTCAGGGCGCCATGGCGAATCCAAAGACCATCAAAGCGGCGGCGTACAACCAGGCCCGCAGTACGCTGGCCGATGCTGGTTCACGCACTGCTGCGAAGAGTCATCCAATCCACGCGGCTGCGGACGTTCCGGTGAGTTATGGGACGAGCTTACTGGCTGCCGCCCGTGACGAATTTCGCCAAGCTGATAAGAAATTGCCTGCAAAGGATAAAAAGAGTGATATGAGCATCGCGCATTACAATGCCGTGCATTCAGCTGCCAAAACGATGGGGATCGATACCTGGTAA
DVPV-AAAA	ATGAAACATCACCATCACCATCACCCCATGAGCGATTACGACATCCCCACTACTGAGAATCTTTATTTTCAGGGCGCCATGGCGAATCCAAAGACCATCAAAGCGGCGGCGTACAACCAGGCCCGCAGTACGCTGGCCGATGCTGGTTCACGCACTGCTGCGAAGAGTCATCCAATCCACGGAAAAACGGCGGCTGCGGCTAGTTATGGGACGAGCTTACTGGCTGCCGCCCGTGACGAATTTCGCCAAGCTGATAAGAAATTGCCTGCAAAGGATAAAAAGAGTGATATGAGCATCGCGCATTACAATGCCGTGCATTCAGCTGCCAAAACGATGGGGATCGATACCTGGTAA
PI-EK	ATGAAACATCACCATCACCATCACCCCATGAGCGATTACGACATCCCCACTACTGAGAATCTTTATTTTCAGGGCGCCATGGCGAATCCAAAGACCATCAAAGCGGCGGCGTACAACCAGGCCCGCAGTACGCTGGCCGATGCTGGTTCACGCACTGCTGCGAAGAGTCATGAAAAGCACGGAAAAACGGACGTTCCGGTGAGTTATGGGACGAGCTTACTGGCTGCCGCCCGTGACGAATTTCGCCAAGCTGATAAGAAATTGCCTGCAAAGGATAAAAAGAGTGATATGAGCATCGCGCATTACAATGCCGTGCATTCAGCTGCCAAAACGATGGGGATCGATACCTGGTAA
